# A polysynaptic hypothalamus–pelvic ganglion circuit regulates prostate tumor growth via WNT3A

**DOI:** 10.64898/2026.10.22.760909

**Authors:** Wang Ran, Peixuan Wu, Ziyun Qiao, Shuaidong Wang, Qiwei Yang, Rucheng Yan, Zhichao Yan, Jiajun Zhang, Biming He, Yongjia Shao, Yibin Wang, Shuguang Chu, Yongjie Wang, Haifeng Wang

**Affiliations:** Department of Urology, Shanghai East Hospital, School of Medicine, Tongji University, Shanghai, China; Department of Radiology, Shanghai East Hospital, Tongji University School of Medicine, Shanghai, China; School of Pharmacy, Hangzhou Normal University, Hangzhou, China

**Keywords:** Prostate cancer, Brain – tumor communication, Polysynaptic neural circuits, Autonomic innervation, Major pelvic ganglion, WNT3A

## Abstract

Brain – tumor communication is increasingly recognized. Peripheral autonomic nerves regulate prostate cancer progression, yet how the brain influences local nerve–tumor interactions remains unclear. We identify a polysynaptic circuit linking the hypothalamic paraventricular nucleus (PVN), dorsal motor nucleus of the vagus (DMV), major pelvic ganglion (MPG) and prostate tumor in mice. Although both nuclei were activated during tumor growth, PVN activity restrained, whereas DMV activity promoted tumor growth. MPG ablation abolished DMV-induced tumor promotion. Combining LMD with Smart-seq2 revealed transcriptional remodeling and increased Wnt3a expression in tumor-innervating, activated MPG neurons under upstream neural control. MPG explants released WNT3A, whose neutralization suppressed explant-induced cancer-cell proliferation. Together, our findings identify a polysynaptic PVN–DMV–MPG circuit that regulates prostate tumor growth and implicate WNT3A as a mediator of the pro-tumor effects of the MPG, highlighting the therapeutic potential of targeting the neural circuit and downstream molecular pathway.
