## Extended Data Table 1 for "A polysynaptic hypothalamus–pelvic ganglion circuit regulates prostate tumor growth via WNT3A"

### Sheet: Sheet1
Extended Data Table 1. Source of neural genes.
Source	Pathway/Gene set/PMID
KEGG	04080 Neuroactive ligand-receptor interaction [PATH:hsa04080]
KEGG	05022 Pathways of neurodegeneration - multiple diseases [PATH:hsa05022]
KEGG	04724 Glutamatergic synapse [PATH:hsa04724]
KEGG	04727 GABAergic synapse [PATH:hsa04727]
KEGG	04725 Cholinergic synapse [PATH:hsa04725]
KEGG	04728 Dopaminergic synapse [PATH:hsa04728]
KEGG	04726 Serotonergic synapse [PATH:hsa04726]
KEGG	04720 Long-term potentiation [PATH:hsa04720]
KEGG	04730 Long-term depression [PATH:hsa04730]
KEGG	04723 Retrograde endocannabinoid signaling [PATH:hsa04723]
KEGG	04721 Synaptic vesicle cycle [PATH:hsa04721]
KEGG	04722 Neurotrophin signaling pathway [PATH:hsa04722]
GO	GOBP_AMINO_ACID_NEUROTRANSMITTER_REUPTAKE
GO	GOBP_ANTEROGRADE_DENDRITIC_TRANSPORT_OF_NEUROTRANSMITTER_RECEPTOR_COMPLEX
GO	GOBP_ANTEROGRADE_NEURONAL_DENSE_CORE_VESICLE_TRANSPORT
GO	GOBP_BRAIN_DERIVED_NEUROTROPHIC_FACTOR_RECEPTOR_SIGNALING_PATHWAY
GO	GOBP_CALCIUM_ION_REGULATED_EXOCYTOSIS_OF_NEUROTRANSMITTER
GO	GOBP_CELLULAR_RESPONSE_TO_BRAIN_DERIVED_NEUROTROPHIC_FACTOR_STIMULUS
GO	GOBP_CILIARY_NEUROTROPHIC_FACTOR_MEDIATED_SIGNALING_PATHWAY
GO	GOBP_GLIAL_CELL_DERIVED_NEUROTROPHIC_FACTOR_RECEPTOR_SIGNALING_PATHWAY
GO	GOBP_GLUTAMATE_SECRETION_NEUROTRANSMISSION
GO	GOBP_INTERNEURON_MIGRATION
GO	GOBP_MOTOR_NEURON_MIGRATION
GO	GOBP_NEURON_CELL_CELL_ADHESION
GO	GOBP_NEURON_GLIAL_CELL_SIGNALING
GO	GOBP_NEURON_MIGRATION
GO	GOBP_NEURON_NEURON_SYNAPTIC_TRANSMISSION
GO	GOBP_NEURON_PROJECTION_EXTENSION
GO	GOBP_NEURONAL_ACTION_POTENTIAL
GO	GOBP_NEURONAL_ACTION_POTENTIAL_PROPAGATION
GO	GOBP_NEURONAL_SIGNAL_TRANSDUCTION
GO	GOBP_NEUROPEPTIDE_SIGNALING_PATHWAY
GO	GOBP_NEUROTRANSMITTER_BIOSYNTHETIC_PROCESS
GO	GOBP_NEUROTRANSMITTER_CATABOLIC_PROCESS
GO	GOBP_NEUROTRANSMITTER_GATED_ION_CHANNEL_CLUSTERING
GO	GOBP_NEUROTRANSMITTER_LOADING_INTO_SYNAPTIC_VESICLE
GO	GOBP_NEUROTRANSMITTER_METABOLIC_PROCESS
GO	GOBP_NEUROTRANSMITTER_RECEPTOR_INTERNALIZATION
GO	GOBP_NEUROTRANSMITTER_RECEPTOR_LOCALIZATION_TO_POSTSYNAPTIC_SPECIALIZATION_MEMBRANE
GO	GOBP_NEUROTRANSMITTER_RECEPTOR_TRANSPORT
GO	GOBP_NEUROTRANSMITTER_RECEPTOR_TRANSPORT_ENDOSOME_TO_POSTSYNAPTIC_MEMBRANE
GO	GOBP_NEUROTRANSMITTER_RECEPTOR_TRANSPORT_POSTSYNAPTIC_ENDOSOME_TO_LYSOSOME
GO	GOBP_NEUROTRANSMITTER_RECEPTOR_TRANSPORT_TO_PLASMA_MEMBRANE
GO	GOBP_NEUROTRANSMITTER_REUPTAKE
GO	GOBP_NEUROTRANSMITTER_SECRETION
GO	GOBP_NEUROTRANSMITTER_TRANSPORT
GO	GOBP_NEUROTRANSMITTER_UPTAKE
GO	GOBP_NEUROTROPHIN_PRODUCTION
GO	GOBP_NEUROTROPHIN_SIGNALING_PATHWAY
GO	GOBP_NEUROTROPHIN_TRK_RECEPTOR_SIGNALING_PATHWAY
GO	GOBP_POSTSYNAPTIC_NEUROTRANSMITTER_RECEPTOR_INTERNALIZATION
GO	GOBP_SPONTANEOUS_NEUROTRANSMITTER_SECRETION
GO	GOBP_NEURON_RECOGNITION
GO	GOCC_NEUROTRANSMITTER_RECEPTOR_COMPLEX
GO	GOMF_CILIARY_NEUROTROPHIC_FACTOR_RECEPTOR_BINDING
GO	GOMF_G_PROTEIN_COUPLED_NEUROTRANSMITTER_RECEPTOR_ACTIVITY
GO	GOMF_NEUROLIGIN_FAMILY_PROTEIN_BINDING
GO	GOMF_NEUROPEPTIDE_BINDING
GO	GOMF_NEUROPEPTIDE_HORMONE_ACTIVITY
GO	GOMF_NEUROPEPTIDE_RECEPTOR_ACTIVITY
GO	GOMF_NEUROPEPTIDE_RECEPTOR_BINDING
GO	GOMF_NEUROPEPTIDE_Y_RECEPTOR_ACTIVITY
GO	GOMF_NEUROTRANSMITTER_BINDING
GO	GOMF_NEUROTRANSMITTER_RECEPTOR_ACTIVITY
GO	GOMF_NEUROTRANSMITTER_RECEPTOR_ACTIVITY_INVOLVED_IN_REGULATION_OF_POSTSYNAPTIC_MEMBRANE_POTENTIAL
GO	GOMF_NEUROTRANSMITTER_RECEPTOR_REGULATOR_ACTIVITY
GO	GOMF_NEUROTRANSMITTER_TRANSMEMBRANE_TRANSPORTER_ACTIVITY
GO	GOMF_NEUROTROPHIN_BINDING
GO	GOMF_NEUROTROPHIN_RECEPTOR_ACTIVITY
GO	GOMF_NEUROTROPHIN_RECEPTOR_BINDING
GO	GOMF_NEUROTROPHIN_TRK_RECEPTOR_BINDING
GO	GOMF_POSTSYNAPTIC_NEUROTRANSMITTER_RECEPTOR_ACTIVITY
Neuronal cell marker	PMID: 12014186
Neuronal cell marker	PMID: 21163309
Neuronal cell marker	PMID: 24068527
Neuronal cell marker	PMID: 30433866
Neuronal cell marker	PMID: 33894133
Neuronal cell marker	PMID: 25227552
Neuronal cell marker	PMID: 28775344
Neuronal cell marker	PMID: 33028119
PNI marker	PMID: 36095958
PNI marker	PMID: 33392191
PNI marker	PMID: 29532850
PNI marker	PMID: 32905513
